# A Distal Super-Enhancer Regulates CD47 Expression and Promotes Macrophage-Mediated Phagocytosis of Ovarian Cancer Cells

**DOI:** 10.64898/2026.09.07.749763

**Authors:** Alok K. Mishra, Tanay Biswas, Anjan Roy, Shahid Banday, Arpit Katiyar, Anshul Sharma, Rui Li, Lihua Julie Zhu, Sunil K. Malonia, Bushra Ateeq

**Affiliations:** Department of Biological Sciences and Bioengineering, Indian Institute of Technology Kanpur, Kanpur, UP 208016, India; Department of Molecular Cell and Cancer Biology, UMass Chan Medical School, Worcester, MA 01605 USA; Frontier Research Institute of Interdisciplinary Sciences, Islamic University of Science and Technology, Awantipora 192122, J&K, India; Department of Biochemical Engineering, Harcourt Butler Technical University, Kanpur, Uttar Pradesh 208002, India; Department of Medicine, Division of Hematology and Oncology, Medical College of Wisconsin, Milwaukee, Wisconsin, USA; Mehta Family Center for Engineering in Medicine, Indian Institute of Technology Kanpur, Kanpur, UP 208016, India; Centre of Excellence for Cancer - Gangwal School of Medical Sciences and Technology, Indian Institute of Technology Kanpur, Kanpur, UP 208016, India

**Keywords:** HGSOC, CD47, super-enhancer, macrophage-mediated phagocytosis, innate immune evasion, fallopian tube origin, enhancer regulation, ovarian cancer

## Abstract

CD47 is an innate immune checkpoint that can protect tumor cells from macrophage-mediated clearance, but the regulatory mechanisms underlying its expression in ovarian cancer (OC) remain incompletely understood. Here, we investigated the epigenetic regulation of CD47 expression in OC. Single-cell and spatial transcriptomic analyses indicated preferential CD47 expression in malignant epithelial cells. Integration of publicly available epigenomic datasets revealed a distal regulatory region with enhancer-associated features across ovarian cancer models and HGSOC patient samples. A genome-wide CRISPR–Cas9 screen further implicated PITX2 and EP300 as regulators of CD47 expression. Chromatin immunoprecipitation assay showed PITX2 and EP300 occupancy at candidate enhancer elements within this CD47 regulatory region. Comparative epigenomic analyses suggested that features of this regulatory landscape are also present in fallopian tube epithelial cells and become more prominent in OC. suTogether, these findings support a PITX2-EP300 regulatory axis associated with CD47 expression and provide evidence for its potential contribution to tumor immune evasion.

**Highlights:**

1. A distal regulatory element is associated with CD47 expression in ovarian cancer.
2. PITX2 and EP300 regulate CD47 expression through a distal enhancer.
3. PITX2 or EP300 depletion enhances macrophage-mediated phagocytosis.
4. CD47 enhancer activity pre-exists in fallopian tube epigenome.
