## Supplementary material for "A Distal Super-Enhancer Regulates CD47 Expression and Promotes Macrophage-Mediated Phagocytosis of Ovarian Cancer Cells": Supplementary Table S1.xlsx

### Sheet: in
DepMap ID		Cell Line Name	Primary Disease	Lineage	CD47 log2(TPM+1) Expression Public 23Q2
ACH-000947		OVK18	Ovarian Epithelial Tumor	Ovary/Fallopian Tube	1.04963
ACH-000123		COV434	Ovarian Epithelial Tumor	Ovary/Fallopian Tube	2.82579		Superenhancer Negative
ACH-000048		TOV112D	Ovarian Epithelial Tumor	Ovary/Fallopian Tube	3.37016
ACH-001278		BIN67	Ovarian Epithelial Tumor	Ovary/Fallopian Tube	3.38957		Superenhancer Positive
ACH-000646		OVMANA	Ovarian Epithelial Tumor	Ovary/Fallopian Tube	4.0917
ACH-000657		A2780	Ovarian Epithelial Tumor	Ovary/Fallopian Tube	4.0917		COV434	2.82579
ACH-000574		FUOV1	Ovarian Epithelial Tumor	Ovary/Fallopian Tube	4.10936		BIN67	3.38957
ACH-000962		OC314	Ovarian Epithelial Tumor	Ovary/Fallopian Tube	4.23266		A2780	4.0917
ACH-001991		NZOV9	Ovarian Epithelial Tumor	Ovary/Fallopian Tube	4.80426		OVCAR8	4.96947
ACH-000520		59M	Ovarian Epithelial Tumor	Ovary/Fallopian Tube	4.81813		ES2	5.40463
ACH-000696		OVCAR8	Ovarian Epithelial Tumor	Ovary/Fallopian Tube	4.96947		SKOV3	6.26922
ACH-000704		OAW42	Ovarian Epithelial Tumor	Ovary/Fallopian Tube	5.05224		HEYA8	6.36177
ACH-001719		OCIC4P	Ovarian Epithelial Tumor	Ovary/Fallopian Tube	5.10014		PEO1	6.98185
ACH-000936		EFO27	Ovarian Epithelial Tumor	Ovary/Fallopian Tube	5.12267		CAOV3	7.18963
ACH-000885		TOV21G	Ovarian Epithelial Tumor	Ovary/Fallopian Tube	5.24184		KURAMOCHI	7.8042
ACH-000688		OV7	Ovarian Epithelial Tumor	Ovary/Fallopian Tube	5.29976		SCCOHT1	8.28707
ACH-002486		MESOV	Ovarian Epithelial Tumor	Ovary/Fallopian Tube	5.30305		NIHOVCAR3	10.7271
ACH-000796		MCAS	Ovarian Epithelial Tumor	Ovary/Fallopian Tube	5.35861
ACH-000291		OV90	Ovarian Epithelial Tumor	Ovary/Fallopian Tube	5.37295
ACH-000663		OVTOKO	Ovarian Epithelial Tumor	Ovary/Fallopian Tube	5.38785
ACH-000906		ES2	Ovarian Epithelial Tumor	Ovary/Fallopian Tube	5.40463
ACH-000966		IGROV1	Ovarian Epithelial Tumor	Ovary/Fallopian Tube	5.43029
ACH-000430		TYKNU	Ovarian Epithelial Tumor	Ovary/Fallopian Tube	5.46336
ACH-001628		PEA1	Ovarian Epithelial Tumor	Ovary/Fallopian Tube	5.52293
ACH-001145		OC316	Ovarian Epithelial Tumor	Ovary/Fallopian Tube	5.78319
ACH-001048		COV504	Ovarian Epithelial Tumor	Ovary/Fallopian Tube	5.82706
ACH-001370		OCIP5X	Ovarian Epithelial Tumor	Ovary/Fallopian Tube	5.8485
ACH-001151		OVCAR5	Ovarian Epithelial Tumor	Ovary/Fallopian Tube	5.86987
ACH-000237		JHOM1	Ovarian Epithelial Tumor	Ovary/Fallopian Tube	5.89118
ACH-001632		PEO4	Ovarian Epithelial Tumor	Ovary/Fallopian Tube	5.89385
ACH-000280		SNU840	Ovarian Epithelial Tumor	Ovary/Fallopian Tube	5.89506
ACH-000333		JHOM2B	Ovarian Epithelial Tumor	Ovary/Fallopian Tube	5.92172
ACH-000608		COV644	Ovarian Epithelial Tumor	Ovary/Fallopian Tube	6.02459
ACH-000256		COV318	Ovarian Epithelial Tumor	Ovary/Fallopian Tube	6.0365
ACH-000701		RMUGS	Ovarian Epithelial Tumor	Ovary/Fallopian Tube	6.06717
ACH-000719		RMGI	Ovarian Epithelial Tumor	Ovary/Fallopian Tube	6.09233
ACH-000278		COV362	Ovarian Epithelial Tumor	Ovary/Fallopian Tube	6.11082
ACH-000324		JHOC5	Ovarian Epithelial Tumor	Ovary/Fallopian Tube	6.13402
ACH-001369		OCIC5X	Ovarian Epithelial Tumor	Ovary/Fallopian Tube	6.25569
ACH-000811		SKOV3	Ovarian Epithelial Tumor	Ovary/Fallopian Tube	6.26922
ACH-000091		OV56	Ovarian Epithelial Tumor	Ovary/Fallopian Tube	6.30342
ACH-000542		HEYA8	Ovarian Epithelial Tumor	Ovary/Fallopian Tube	6.36177
ACH-000527		OVISE	Ovarian Epithelial Tumor	Ovary/Fallopian Tube	6.61117
ACH-000132		JHOS2	Ovarian Epithelial Tumor	Ovary/Fallopian Tube	6.79103
ACH-001630		PEO1	Ovarian Epithelial Tumor	Ovary/Fallopian Tube	6.98185
ACH-000308		EFO21	Ovarian Epithelial Tumor	Ovary/Fallopian Tube	7.15391
ACH-000713		CAOV3	Ovarian Epithelial Tumor	Ovary/Fallopian Tube	7.18963
ACH-000409		OVSAHO	Ovarian Epithelial Tumor	Ovary/Fallopian Tube	7.33512
ACH-000617		OVCAR4	Ovarian Epithelial Tumor	Ovary/Fallopian Tube	7.40489
ACH-000443		OVKATE	Ovarian Epithelial Tumor	Ovary/Fallopian Tube	7.4489
ACH-000460		SNU8	Ovarian Epithelial Tumor	Ovary/Fallopian Tube	7.66221
ACH-000635		SNU119	Ovarian Epithelial Tumor	Ovary/Fallopian Tube	7.66874
ACH-000524		KURAMOCHI	Ovarian Epithelial Tumor	Ovary/Fallopian Tube	7.8042
ACH-001418		UWB1289	Ovarian Epithelial Tumor	Ovary/Fallopian Tube	7.8666
ACH-000116		OAW28	Ovarian Epithelial Tumor	Ovary/Fallopian Tube	8.02192
ACH-001279		SCCOHT1	Ovarian Epithelial Tumor	Ovary/Fallopian Tube	8.28707
ACH-000103		CAOV4	Ovarian Epithelial Tumor	Ovary/Fallopian Tube	8.32917
ACH-001403		TO14	Ovarian Epithelial Tumor	Ovary/Fallopian Tube	8.68159
ACH-001373		OV17R	Ovarian Epithelial Tumor	Ovary/Fallopian Tube	8.9284
ACH-001340		COV413A	Ovarian Epithelial Tumor	Ovary/Fallopian Tube	9.27605
ACH-000584		JHOS4	Ovarian Epithelial Tumor	Ovary/Fallopian Tube	9.44151
ACH-000013		ONCODG1	Ovarian Epithelial Tumor	Ovary/Fallopian Tube	10.4097
ACH-000001		NIHOVCAR3	Ovarian Epithelial Tumor	Ovary/Fallopian Tube	10.7271
