## Supplementary material for "A Distal Super-Enhancer Regulates CD47 Expression and Promotes Macrophage-Mediated Phagocytosis of Ovarian Cancer Cells": Supplementary Table_S2.xlsx

### Sheet: Top 100 CRISPR Screening Hits
Gene ID	gRNA
CD47	TTGCACTACTAAAGTCAGTG	4.25877e-90	180	279	CD47:NM_198793.2:TTGCACTACTAAAGTCAGTG	6423425	1439880	0.144576	3.14663e-85
CD47	ATCGAGCTAAAATATCGTGT	5.98422e-50	427	309	CD47:NM_198793.2:ATCGAGCTAAAATATCGTGT	6423425	1439880	0.309717	2.21075e-45
MLKL	CCTGTTTCACCCATAAGCCA	3.2352e-36	91	121	MLKL:NM_152649.2:CCTGTTTCACCCATAAGCCA	6423425	1439880	0.16857	7.96786e-32
CD47	GCACTTAAATATAGATCCGG	2.18521e-31	66	97	CD47:NM_198793.2:GCACTTAAATATAGATCCGG	6423425	1439880	0.152497	2.69095e-27
PITX2	CAGGGGAAGAATGAGGACGT	1.58028e-28	76	97	PITX2:NM_000325.5:CAGGGGAAGAATGAGGACGT	6423425	1439880	0.17562	1.4595e-24
GATAD1	ATCCTCTGCCATCATTGCAC	8.91951e-28	137	126	GATAD1:NM_021167.4:ATCCTCTGCCATCATTGCAC	6423425	1439880	0.243714	7.32252e-24
QPCTL	CGGATCGACCCCCTTTGTAG	4.00313e-26	58	82	QPCTL:NM_017659.3:CGGATCGACCCCCTTTGTAG	6423425	1439880	0.158544	2.46479e-22	Know regulator of CD47-SIRPa interaction				(Nature medicine 2017)		https://www.nature.com/articles/s41591-019-0356-z
EP300	GTGGCACGAAGATATTACTC	8.99954e-24	27	58	EP300:NM_001429.3:GTGGCACGAAGATATTACTC	6423425	1439880	0.104327	3.69411e-20
HOXC12	AGCACACGTTGTCGCGGCGT	2.55573e-23	170	130	HOXC12:NM_173860.1:AGCACACGTTGTCGCGGCGT	6423425	1439880	0.293115	9.44165e-20
ZNF556	TAAAGACAAGCACAACACCA	4.4114e-23	6	39	ZNF556:NM_024967.2:TAAAGACAAGCACAACACCA	6423425	1439880	0.0344651	1.48155e-19
CDK18	GGGTGAGGGACCGATCTGTG	5.85902e-22	19	49	CDK18:NM_002596.3:GGGTGAGGGACCGATCTGTG	6423425	1439880	0.0869172	1.60333e-18
UPK2	CAGGCTCTCCGTTAGCGCCG	1.24148e-21	39	62	UPK2:NM_006760.3:CAGGCTCTCCGTTAGCGCCG	6423425	1439880	0.140978	3.16303e-18
PPP1R3F	TGTTCGCCGACGAGGCCTTG	7.98992e-21	35	58	PPP1R3F:NM_033215.4:TGTTCGCCGACGAGGCCTTG	6423425	1439880	0.135242	1.68669e-17
ARPC5L	CAAATTTGTGGACGAGCAGG	1.73933e-20	21	48	ARPC5L:NM_030978.1:CAAATTTGTGGACGAGCAGG	6423425	1439880	0.0980684	3.38189e-17
SERPINB7	AGTCATCTTGAGCGCCCAAG	2.35316e-20	65	74	SERPINB7:NM_003784.3:AGTCATCTTGAGCGCCCAAG	6423425	1439880	0.196889	4.24062e-17
LINC01272	AGAACAGGATGATGTTCAGT	4.33877e-20	34	56	LINC01272:NM_001278655.1:AGAACAGGATGATGTTCAGT	6423425	1439880	0.136071	7.28578e-17
ANO10	ACTTTGCCTGAGGGTAACCA	5.24395e-20	93	87	ANO10:NM_018075.3:ACTTTGCCTGAGGGTAACCA	6423425	1439880	0.239609	8.6101e-17
PHKG1	TCCATGAATGAGGACCACCC	1.47836e-19	34	55	PHKG1:NM_001258460.1:TCCATGAATGAGGACCACCC	6423425	1439880	0.138546	2.27562e-16
CNOT6L	TTCATGCTTGACAATCTCGC	3.41022e-19	74	76	CNOT6L:NM_001286790.1:TTCATGCTTGACAATCTCGC	6423425	1439880	0.218252	4.7541e-16
SYCE2	CCATGTGAAATGCAAAGACC	1.17599e-18	87	81	SYCE2:NM_001105578.1:CCATGTGAAATGCAAAGACC	6423425	1439880	0.240755	1.42442e-15
LAPTM4B	GCGGTCGCCTTCGGAGCGAA	1.27831e-18	32	52	LAPTM4B:NM_018407.4:GCGGTCGCCTTCGGAGCGAA	6423425	1439880	0.137919	1.49919e-15
PPIC	TACCTCTCGTGCTTTGCGTG	1.38254e-18	20	44	PPIC:NM_000943.4:TACCTCTCGTGCTTTGCGTG	6423425	1439880	0.10189	1.57154e-15
VBP1	CGTGCCTCTTACCACAAACA	1.37036e-18	96	85	VBP1:NM_001303543.1:CGTGCCTCTTACCACAAACA	6423425	1439880	0.253159	1.57154e-15
ZNF496	CTGTAGAAACCACTCACCGG	1.46938e-18	16	41	ZNF496:NM_032752.1:CTGTAGAAACCACTCACCGG	6423425	1439880	0.0874755	1.64495e-15
FBXL18	GGCCGCCTGACAGGGTACAG	2.44585e-18	56	65	FBXL18:NM_024963.4:GGCCGCCTGACAGGGTACAG	6423425	1439880	0.193115	2.65756e-15
KCTD6	GCAACTAACCATCACCACTA	2.43452e-18	78	76	KCTD6:NM_153331.3:GCAACTAACCATCACCACTA	6423425	1439880	0.23005	2.65756e-15
C20orf196	ATAAGAGATTACGTCCTGCA	2.71586e-18	62	68	C20orf196:NM_152504.3:ATAAGAGATTACGTCCTGCA	6423425	1439880	0.204373	2.90817e-15
HTRA3	GGCACGTTGCGGCCAAACAG	3.3524e-18	139	103	HTRA3:NM_053044.4:GGCACGTTGCGGCCAAACAG	6423425	1439880	0.302493	3.44021e-15
SCYL1	CCCACCAGCTCACAGTAATG	3.51492e-18	21	44	SCYL1:NM_020680.3:CCCACCAGCTCACAGTAATG	6423425	1439880	0.106962	3.50951e-15
SMUG1	GGGCCATGCCAAAAGGTCCA	5.20368e-18	20	43	SMUG1:NM_001243788.1:GGGCCATGCCAAAAGGTCCA	6423425	1439880	0.104238	4.99324e-15
CCDC105	CGCAGCACCAGATTAACGGG	6.8604e-18	54	63	CCDC105:NM_173482.2:CGCAGCACCAGATTAACGGG	6423425	1439880	0.19213	6.18155e-15
ZNF385C	GGGAGGGGACACCAAACGTG	9.11167e-18	47	59	ZNF385C:NM_001242704.1:GGGAGGGGACACCAAACGTG	6423425	1439880	0.178561	8.01459e-15
HERC5	AAAGGACTGGATTACTAACA	1.10672e-17	30	49	HERC5:NM_016323.3:AAAGGACTGGATTACTAACA	6423425	1439880	0.137215	8.98581e-15
FAM166B	CTGACAGGTAGACTCTCCCT	1.2075e-17	55	63	FAM166B:NM_001099951.3:CTGACAGGTAGACTCTCCCT	6423425	1439880	0.195688	9.6975e-15
NOG	CCATGAAGCCTGGGTCGTAG	1.27738e-17	69	70	NOG:NM_005450.4:CCATGAAGCCTGGGTCGTAG	6423425	1439880	0.22095	1.01485e-14
CST6	CCGAGACACGCACATCATCA	1.35047e-17	24	45	CST6:NM_001323.3:CCGAGACACGCACATCATCA	6423425	1439880	0.119526	1.0615e-14
ATOH8	CGGTCGTTTCCTAGGCGACG	1.99062e-17	26	46	ATOH8:NM_032827.6:CGGTCGTTTCCTAGGCGACG	6423425	1439880	0.126673	1.51627e-14
GATA4	CACGCTGTGGCGCCGCAATG	2.0793e-17	98	83	GATA4:NM_002052.3:CACGCTGTGGCGCCGCAATG	6423425	1439880	0.26466	1.56766e-14
LOC100996634	TGAAGCCTACCAGCACACGT	2.52561e-17	94	81	LOC100996634:NM_001277339.1:TGAAGCCTACCAGCACACGT	6423425	1439880	0.260126	1.88492e-14
WBSCR28	GGCCTTGCAAGTGAACTGCG	3.16522e-17	15	38	WBSCR28:NM_182504.3:GGCCTTGCAAGTGAACTGCG	6423425	1439880	0.0884828	2.3155e-14
C8orf87	AGTGGTCAACTGGAGAGTCA	3.57256e-17	86	77	C8orf87:NM_001242668.1:AGTGGTCAACTGGAGAGTCA	6423425	1439880	0.250351	2.52392e-14
F8	TAGACCTATATATCTGACCA	3.58676e-17	9	33	F8:NM_000132.3:TAGACCTATATATCTGACCA	6423425	1439880	0.0611432	2.52392e-14
FAM166A	ACACCTATGGGCGTACCACG	4.72527e-17	78	73	FAM166A:NM_001001710.2:ACACCTATGGGCGTACCACG	6423425	1439880	0.239505	3.14533e-14
TLX3	CGGCACCCGGATCACGCCTG	5.01685e-17	109	87	TLX3:NM_021025.2:CGGCACCCGGATCACGCCTG	6423425	1439880	0.280833	3.30959e-14
MRPS26	AGTGAACATGCCGCCCGCGG	6.10942e-17	56	62	MRPS26:NM_030811.3:AGTGAACATGCCGCCCGCGG	6423425	1439880	0.20246	3.92522e-14
TDRD7	CAACCACCTTCACTAGATCA	6.20464e-17	64	66	TDRD7:NM_014290.2:CAACCACCTTCACTAGATCA	6423425	1439880	0.21736	3.95203e-14
SEC16A	TGTGGCTGCCGGTTCCTACG	1.09369e-16	25	44	SEC16A:NM_014866.1:TGTGGCTGCCGGTTCCTACG	6423425	1439880	0.127338	6.58717e-14
KIAA0101	GAGTTGGGCGCACGCAAACG	1.33526e-16	76	71	KIAA0101:NM_014736.5:GAGTTGGGCGCACGCAAACG	6423425	1439880	0.239937	7.76829e-14
USP17L27	TTGCCAACTACATGCTGTCC	1.54194e-16	9	32	USP17L27:NM_001242330.1:TTGCCAACTACATGCTGTCC	6423425	1439880	0.0630557	8.83162e-14
LOC100505549	AATGAAGCTGCGCACCCTCA	1.61666e-16	94	79	LOC100505549:NM_001242804.1:AATGAAGCTGCGCACCCTCA	6423425	1439880	0.266712	9.11821e-14
ATP2B2	TGGGCTCCGCACTATCTGCG	1.67183e-16	52	59	ATP2B2:NM_001683.3:TGGGCTCCGCACTATCTGCG	6423425	1439880	0.197558	9.35793e-14
MGAT4D	AAATGCCAAGCACTTAGCTG	1.70976e-16	24	43	MGAT4D:NM_001277353.1:AAATGCCAAGCACTTAGCTG	6423425	1439880	0.125087	9.4983e-14
IFT140	AGCCCCACAAAGTCTCGCAG	3.25744e-16	102	82	IFT140:NM_014714.3:AGCCCCACAAAGTCTCGCAG	6423425	1439880	0.278823	1.69492e-13
NRL	AGGCACTGAGCTGTAAGGTG	3.95216e-16	156	104	NRL:NM_006177.3:AGGCACTGAGCTGTAAGGTG	6423425	1439880	0.336242	2.00448e-13
VPS13A	TCAATAATATACAGTAGACC	4.17461e-16	11	33	VPS13A:NM_033305.2:TCAATAATATACAGTAGACC	6423425	1439880	0.0746915	2.08409e-13
ACYP1	TTCCTGCATATGACGCACCT	4.24092e-16	30	46	ACYP1:NM_001107.4:TTCCTGCATATGACGCACCT	6423425	1439880	0.146169	2.10298e-13
FIS1	GCACGCAGTTTGAGTACGCC	4.50547e-16	92	77	FIS1:NM_016068.2:GCACGCAGTTTGAGTACGCC	6423425	1439880	0.267818	2.20458e-13
ARL5C	TTTATATAGCTCCTCCCGAG	4.87244e-16	52	58	ARL5C:NM_001143968.1:TTTATATAGCTCCTCCCGAG	6423425	1439880	0.200964	2.35045e-13
KIAA1524	GGCCCATAGTAGTTTAACTG	4.89903e-16	62	63	KIAA1524:NM_020890.2:GGCCCATAGTAGTTTAACTG	6423425	1439880	0.220595	2.35045e-13
CHST6	TAGCCACGTACGCATCGCCG	4.99704e-16	90	76	CHST6:NM_021615.4:TAGCCACGTACGCATCGCCG	6423425	1439880	0.265443	2.38201e-13
CCDC137	GGCGACTAGATAAAGTCCGA	5.32839e-16	10	32	CCDC137:NM_199287.2:GGCGACTAGATAAAGTCCGA	6423425	1439880	0.0700717	2.52368e-13
ITSN1	AGGCAGAGGTTGTATAACAG	5.94404e-16	75	69	ITSN1:NM_003024.2:AGGCAGAGGTTGTATAACAG	6423425	1439880	0.243644	2.77963e-13
PCDH8	CTCCTGGTCATATCCGACGG	6.33972e-16	21	40	PCDH8:NM_002590.3:CTCCTGGTCATATCCGACGG	6423425	1439880	0.117659	2.92761e-13
RHBDF1	CTTTAGCGCTGCCTCCGATG	6.54358e-16	43	53	RHBDF1:NM_022450.3:CTTTAGCGCTGCCTCCGATG	6423425	1439880	0.181859	3.00297e-13
LAMB2	AGATAACAGGGTCTAACCTG	6.8247e-16	14	35	LAMB2:NM_002292.3:AGATAACAGGGTCTAACCTG	6423425	1439880	0.0896628	3.09356e-13
NKAIN2	TGCACGCTTATCTTTATCTG	7.53772e-16	47	55	NKAIN2:NM_001040214.2:TGCACGCTTATCTTTATCTG	6423425	1439880	0.191548	3.37534e-13
ACAP2	TGAACTTGGACCCTACATGA	8.46909e-16	55	59	ACAP2:NM_012287.5:TGAACTTGGACCCTACATGA	6423425	1439880	0.208956	3.74699e-13
AIRE	AGTTCGAAGACTCCGGCAGT	8.77605e-16	38	50	AIRE:NM_000383.3:AGTTCGAAGACTCCGGCAGT	6423425	1439880	0.170356	3.83685e-13
KRTAP5-1	AGCAGGAACAGGTTGGCACA	9.46503e-16	13	34	KRTAP5-1:NM_001005922.1:AGCAGGAACAGGTTGGCACA	6423425	1439880	0.085707	4.08967e-13
ELK3	CCTGCGATACTATTATGACA	1.09201e-15	42	52	ELK3:NM_005230.3:CCTGCGATACTATTATGACA	6423425	1439880	0.181046	4.58434e-13
C16orf95	GTCCCTGAGACCCCGAAAGC	1.197e-15	68	65	C16orf95:NM_001256917.1:GTCCCTGAGACCCCGAAAGC	6423425	1439880	0.234498	4.96861e-13
PMP2	TTTCTTGCTGATGATCACAG	1.197e-15	68	65	PMP2:NM_002677.3:TTTCTTGCTGATGATCACAG	6423425	1439880	0.234498	4.96861e-13
CISH	CTGTCAGTGAAAACCACTCG	1.24701e-15	122	89	CISH:NM_145071.2:CTGTCAGTGAAAACCACTCG	6423425	1439880	0.307263	5.14728e-13
MUC5B	CCTGGTCGATGCTTACCTCG	1.25627e-15	35	48	MUC5B:NM_002458.2:CCTGGTCGATGCTTACCTCG	6423425	1439880	0.163445	5.15671e-13
C12orf77	TAAGCGTATAATTTGTCAGA	1.29351e-15	16	36	C12orf77:NM_001101339.2:TAAGCGTATAATTTGTCAGA	6423425	1439880	0.0996259	5.25123e-13
KMT2A	AGGGGTCTTAATGATCCGCG	1.29351e-15	16	36	KMT2A:NM_005933.3:AGGGGTCTTAATGATCCGCG	6423425	1439880	0.0996259	5.25123e-13
ABCA8	GCAAATCTGCGCAATTGCAA	1.40888e-15	52	57	ABCA8:NM_001288985.1:GCAAATCTGCGCAATTGCAA	6423425	1439880	0.20449	5.68832e-13
OR7C2	TGGAGAGGAACAGCCCATGG	1.76388e-15	108	83	OR7C2:NM_012377.1:TGGAGAGGAACAGCCCATGG	6423425	1439880	0.291667	7.04466e-13
MTA1	ACAGACGGCCAATGGGAACG	1.87093e-15	15	35	MTA1:NM_001203258.1:ACAGACGGCCAATGGGAACG	6423425	1439880	0.0960677	7.39229e-13
TADA2B	ATCTCGTAATCATCCCGCAG	2.1527e-15	131	92	TADA2B:NM_152293.2:ATCTCGTAATCATCCCGCAG	6423425	1439880	0.319152	8.41559e-13
OSBPL6	ACAAGCGGGTCACAAGACGA	2.28307e-15	29	44	OSBPL6:NM_032523.3:ACAAGCGGGTCACAAGACGA	6423425	1439880	0.14772	8.83177e-13
ALS2CR12	TCTGTTTCATCTCAGCACAG	2.66933e-15	14	34	ALS2CR12:NM_139163.3:TCTGTTTCATCTCAGCACAG	6423425	1439880	0.0923001	1.00626e-12
C19orf73	AGGTGGAGTGAGCGCCCGGT	2.73387e-15	38	49	C19orf73:NM_018111.2:AGGTGGAGTGAGCGCCCGGT	6423425	1439880	0.173832	1.02535e-12
GOLGA5	AGGATCTCGGACACCAGTAG	2.79158e-15	107	82	GOLGA5:NM_005113.3:AGGATCTCGGACACCAGTAG	6423425	1439880	0.292491	1.04171e-12
TDRD10	GCAGGCTCTGTTTAGCACCC	3.5485e-15	44	52	TDRD10:NM_182499.3:GCAGGCTCTGTTTAGCACCC	6423425	1439880	0.189668	1.3044e-12
MRPS12	GGATGAAGCAGACGGCCTCG	3.74909e-15	13	33	MRPS12:NM_033362.3:GGATGAAGCAGACGGCCTCG	6423425	1439880	0.0883043	1.35787e-12
ARID2	TTTACTACTTGCTAATGCCG	3.91582e-15	7	28	ARID2:NM_152641.2:TTTACTACTTGCTAATGCCG	6423425	1439880	0.0560447	1.40279e-12
PHOX2A	GGCGCCAAAGTCGCCGTAGG	4.04094e-15	52	56	PHOX2A:NM_005169.3:GGCGCCAAAGTCGCCGTAGG	6423425	1439880	0.208142	1.43543e-12
ZNF784	CAGCGGCCGTTGCAGAACAG	4.91045e-15	149	98	ZNF784:NM_203374.1:CAGCGGCCGTTGCAGAACAG	6423425	1439880	0.340814	1.72768e-12
GALK1	TTGACATAGTTGGCCCACCG	5.07569e-15	69	64	GALK1:NM_000154.1:TTGACATAGTTGGCCCACCG	6423425	1439880	0.241665	1.77736e-12
PPP1R9B	GGCCGAGGTTACGGTCCACG	5.19114e-15	22	39	PPP1R9B:NM_032595.4:GGCCGAGGTTACGGTCCACG	6423425	1439880	0.126424	1.80072e-12
TGOLN2	AAAGACGGCTCTAACAAGTC	5.17087e-15	12	32	TGOLN2:NM_006464.3:AAAGACGGCTCTAACAAGTC	6423425	1439880	0.0840589	1.80072e-12
NDST1	TCTGCTGCTGTCGTATGTGA	5.21804e-15	89	73	NDST1:NM_001543.4:TCTGCTGCTGTCGTATGTGA	6423425	1439880	0.273282	1.80159e-12
MNX1	GGCGGCGAGCGACGTGACCA	5.60095e-15	32	45	MNX1:NM_005515.3:GGCGGCGAGCGACGTGACCA	6423425	1439880	0.159398	1.9248e-12
PPL	AGTCACAGAGTGCCTCCACG	5.71114e-15	65	62	PPL:NM_002705.4:AGTCACAGAGTGCCTCCACG	6423425	1439880	0.234999	1.95358e-12
ANO5	AGGTTGCCTGATCTTCGATG	5.89131e-15	93	75	ANO5:NM_001142649.1:AGGTTGCCTGATCTTCGATG	6423425	1439880	0.277949	2.00592e-12
CRYAA	ATTTCAGGTTCGATCCGACC	5.97525e-15	27	42	CRYAA:NM_000394.3:ATTTCAGGTTCGATCCGACC	6423425	1439880	0.14408	2.02517e-12
ZNF548	GTCCACCCTAGTGAGACATG	6.49204e-15	279	145	ZNF548:NM_152909.3:GTCCACCCTAGTGAGACATG	6423425	1439880	0.431291	2.19028e-12
MTHFD1L	AGGTGACGACAACTTGATGC	6.9154e-15	108	81	MTHFD1L:NM_015440.4:AGGTGACGACAACTTGATGC	6423425	1439880	0.298869	2.29126e-12
